# GLP-1 Notch - LAG-1 CSL control of the germline stem cell fate is mediated by transcriptional targets *lst-1* and *sygl-1*

**DOI:** 10.1101/825232

**Authors:** Jian Chen, Ariz Mohammad, Nanette Pazdernik, Huiyan Huang, Beth Bowman, Eric Tycksen, Tim Schedl

**Affiliations:** Department of Genetics, Washington University School of Medicine; Department of Pediatrics, Washington University School of Medicine; Department of Biology, Emory University; Genome Technology Access Center, McDonnell Genome Institute, Washington University School of Medicine; Integrated DNA Technologies; Vanderbilt University

## Abstract

Stem cell systems are essential for the development and maintenance of polarized tissues. Intercellular signaling pathways control stem cell systems, where niche cells signal stem cells to maintain the stem cell fate/self renewal and inhibit differentiation. In the *C. elegans* germline, GLP-1 Notch signaling specifies the stem cell fate. We undertook a comprehensive genome-wide approach to identify transcriptional targets of GLP-1 signaling. We expected primary response target genes to be evident at the intersection of genes identified as directly bound by LAG-1, the *C. elegans* Notch pathway sequence-specific DNA binding protein, from ChIP-seq experiments, with genes identified as requiring GLP-1 signaling for RNA accumulation, from RNA-seq analysis. Furthermore, we performed a time-course transcriptomics analysis following auxin inducible degradation of LAG-1 to distinguish between genes whose RNA level was a primary or secondary response of GLP-1 signaling. Surprisingly, only *lst-1* and *sygl-1*, the two known target genes of GLP-1 in the germline, fulfilled these criteria, indicating that these two genes are the primary response targets of GLP-1 Notch and may be the sole germline GLP-1 signaling protein-coding transcriptional targets for mediating the stem cell fate. In addition, three secondary response genes were identified based on their timing following loss of LAG-1, their lack of a LAG-1 ChIP-seq peak and that their *glp-1* dependent mRNA accumulation could be explained by a requirement for *lst-1* and *sygl-1* activity. Moreover, our analysis also suggests that the function of the primary response genes *lst-1* and *sygl-1* can account for the *glp-1* dependent peak protein accumulation of FBF-2, which promotes the stem cell fate and, in part, for the spatial restriction of elevated LAG-1 accumulation to the stem cell region.

**Author Summary:** Stem cell systems are central to tissue development, homeostasis and regeneration, where niche to stem cell signaling pathways promote the stem cell fate/self-renewal and inhibit differentiation. The evolutionarily conserved GLP-1 Notch signaling pathway in the *C. elegans* germline is an experimentally tractable system, allowing dissection of control of the stem cell fate and inhibition of meiotic development. However, as in many systems, the primary molecular targets of the signaling pathway in stem cells is incompletely known, as are secondary molecular targets, and this knowledge is essential for a deep understanding of stem cell systems. Here we focus on the identification of the primary transcriptional targets of the GLP-1 signaling pathway that promotes the stem cell fate, employing unbiased multilevel genomic approaches. We identify only *lst-1* and *sygl-1*, two of a number of previously reported targets, as likely the sole primary mRNA transcriptional targets of GLP-1 signaling that promote the germline stem cell fate. We also identify secondary GLP-1 signaling RNA and protein targets, whose expression shows dependence on *lst-1* and *sygl-1*, where the protein targets reinforce the importance of posttranscriptional regulation in control of the stem cell fate.
