## Supplemental Table 1 for "GLP-1 Notch - LAG-1 CSL control of the germline stem cell fate is mediated by transcriptional targets *lst-1* and *sygl-1*"

### Sheet: S1_table Strains in this study
Strain name	Genotype	Notes
N2	Wild type	This study
BS7013	lag-1(oz530)[lag-1::3xHA] (IV)	This study
BS7017	lag-1(oz536oz537)[lag-1::degron::3xHA] (IV)	This study
BS4291	lag-1(ar611)[lag-1::GFP::3xFLAG] (IV)	This study; gift from Iva Greenwald
CA1352	ieSi64 [gld-1p::TIR1::mRuby::gld-1 3'UTR + Cbr-unc-119(+)] (II)	Zhang et al., 2015
BS5633	ieSi64 [gld-1p::TIR1::mRuby::gld-1 3'UTR + Cbr-unc-119(+)] (II); lag-1(oz536oz537) (IV)	This study
BS5634	gld-2(q497) gld-1(q485)/hT2::gfp [bli-4(e937) let-?(q782) qIs48] (I); +/hT2::gfp [bli-4(e937) let-?(q782) qIs48] (III); lag-1(oz530) (IV)	This study
BS5635	gld-2(q497) gld-1(q485)/hT2::gfp [bli-4(e937) let-?(q782) qIs48] (I); glp-1(q175)/hT2::gfp [bli-4(e937) let-?(q782) qIs48] (III); lag-1(oz530) (IV)	This study
BS5636	gld-2(q497) gld-1(q485) lst-1(ok814) sygl-1(tm5040) /hT2::gfp [bli-4(e937) let-?(q782) qIs48] (I); +/hT2::gfp [bli-4(e937) let-?(q782) qIs48] (III); lag-1(oz530) (IV)	This study
BS5637	gld-1(q485) /hT2::gfp [bli-4(e937) let-?(q782) qIs48] (I); +/hT2::gfp [bli-4(e937) let-?(q782) qIs48] (III); lag-1(oz530) (IV)	This study
BS5638	gld-2(q497) /hT2::gfp [bli-4(e937) let-?(q782) qIs48] (I); +/hT2::gfp [bli-4(e937) let-?(q782) qIs48] (III); lag-1(oz530) (IV)	This study
BS1193	ckSi11[pie-1p::birA::gfp] (I); glp-1(ar202) (III); lag-1(tm3052) (IV); ozIs43[lag-1p::lag-1::3xFLAG::Biotag] ?	This study
BS3879	gld-2(q497) gld-1(q485)/hT2::gfp [bli-4(e937) let-?(q782) qIs48] (I); glp-1(q175)/hT2::gfp [bli-4(e937) let-?(q782) qIs48] (III)	This study
BS4310	gld-2(q497) gld-1(q485)/hT2::gfp [bli-4(e937) let-?(q782) qIs48] (I); glp-1(ar202)/hT2::gfp [bli-4(e937) let-?(q782) qIs48] (III)	This study
JK5842	fbf-2(q932)[3xV5::fbf-2] (II)	Shin et al., 2017
BS5639	gld-2(q497) gld-1(q485)/hT2::gfp [bli-4(e937) let-?(q782) qIs48] (I); fbf-2(q932)[3xV5::fbf-2] (II); +/hT2::gfp [bli-4(e937) let-?(q782) qIs48] (III)	This study
BS5640	gld-2(q497) gld-1(q485)/hT2::gfp [bli-4(e937) let-?(q782) qIs48] (I); fbf-2(q932)[3xV5::fbf-2] (II); glp-1(q175)/hT2::gfp [bli-4(e937) let-?(q782) qIs48] (III)	This study
BS5641	gld-2(q497) gld-1(q485) lst-1(ok814) sygl-1(tm5040) /hT2::gfp [bli-4(e937) let-?(q782) qIs48] (I); fbf-2(q932)[3xV5::fbf-2] (II); +/hT2::gfp [bli-4(e937) let-?(q782) qIs48] (III)	This study
BS5642	gld-1(q485) /hT2::gfp [bli-4(e937) let-?(q782) qIs48] (I); fbf-2(q932)[3xV5::fbf-2] (II); +/hT2::gfp [bli-4(e937) let-?(q782) qIs48] (III)	This study
BS5643	gld-2(q497) /hT2::gfp [bli-4(e937) let-?(q782) qIs48] (I); fbf-2(q932)[3xV5::fbf-2] (II); +/hT2::gfp [bli-4(e937) let-?(q782) qIs48] (III)	This study
BS5629	gld-2(q497) gld-1(q485)/hT2::gfp [bli-4(e937) let-?(q782) qIs48] (I); ieSi64 [gld-1p::TIR1::mRuby::gld-1 3'UTR + Cbr-unc-119(+)] (II); glp-1(ar202)/hT2::gfp [bli-4(e937) let-?(q782) qIs48] (III); lag-1(oz536oz537)[lag-1::degron::3xHA] (IV)	This study
JK5893	sygl-1(q983)[3xOLLAS::sygl-1] (I)	Shin et al., 2017
JK5964	lst-1(q1008)[lst-1::3xOLLAS] (I)	Shin et al., 2017
BS5644	sygl-1(q983) (I); ieSi64 [gld-1p::TIR1::mRuby::gld-1 3'UTR + Cbr-unc-119(+)] (II); lag-1(oz536oz537)[lag-1::degron::3xHA] (IV)	This study
BS5645	lst-1(q1008) (I); ieSi64 [gld-1p::TIR1::mRuby::gld-1 3'UTR + Cbr-unc-119(+)] (II); lag-1(oz536oz537)[lag-1::degron::3xHA] (IV)	This study
BS4312	gld-2(q497) gld-1(q485) lst-1(ok814) sygl-1(tm5040) /hT2::gfp [bli-4(e937) let-?(q782) qIs48] (I); glp-1(ar202)/hT2::gfp [bli-4(e937) let-?(q782) qIs48] (III)	This study
JK4832	gld-2(q497) gld-1(q485) lst-1(ok814) sygl-1(tm5040) /hT2::gfp [bli-4(e937) let-?(q782) qIs48] (I); +/hT2::gfp [bli-4(e937) let-?(q782) qIs48] (III)	Kershner et al., 2014
