## Supplemental Table 2 for "GLP-1 Notch - LAG-1 CSL control of the germline stem cell fate is mediated by transcriptional targets *lst-1* and *sygl-1*"

### Sheet: S2 Table Oligoes in this study
Oligo name	sequence	Notes
Genotyping
569_LAG-1_WT_F	cattggaacgacatggaccgtg	This study
570_LAG-1_WT_R	gggagataccaccgtgtgaatg	This study
932_lag-1_degron_newTag_R	atggaattcgctcttcccgtctaagcgtagtctgggacgtcgtatg	This study
1099_gld-1_tir1_F	gtatgggtctcgcagcgatcg	This study
1090_gld-1_tir1_R	cctttgggaaacgacggatga	This study
1087_ar611_inserts_F	gtgtcgtctactcgtcgggtc	This study
1088_ar611_inserts_R	ggagacacagagaaacggcaaag	This study
193_lst-1-ok814-F	aaagctcttgcattcttgctcca	This study
194_lst-1-ok814-R	ggttgcactggttgcttgtatcg	This study
135_GFP-F	caccttcaaacttgacttcagcacc	This study
136_GFP-R	caagagtgccatgcccgaag	This study
137_Lag-1 Biotag-F1	accgtgacatagggttgcga	This study
139_Lag-1 Biotag-R1	aaagatacagtaatcccgcgaga	This study
971_fbf-2_V5_F	cgctacggtttgcttcactagac	This study
972_fbf-2_V5_R	ctccgaaggctcatcaaatcagt	This study
680_lst-1OLLAS_F	ccgactgtggtttgctcaactc	This study
681_lst-1OLLAS_R	aaacgctcacacggaatgcc	This study
682_sygl-1OLLAS_F	atcatcgaaccattgtcatcacgc	This study
683_sygl-1OLLAS_R	tttgccttgatctccaagtgttgc	This study
700_fbf-1_ok91_WT_F	tgacaaagtacgcaaacaccagag	This study
701_fbf-1_ok91_mut_F	gagaaatgcctcatgtgagtgttg	This study
702_fbf-1_ok91_WT_R	agaacataagtgggtgggatgagat	This study
qRT-PCR_analysis
1157_epg-5_RT_F	ggacttcagcattcacactcagc	This study
1158_epg-5_RT_R	caacaaacatttcggcgtgctc	This study
1159_tbx-2_RT_F	atggatcttgttccggctgatg	This study
1160_tbx-2_RT_R	gacgtggctgatacttgtgcat	This study
1161_ucr-2.1_RT_F	aaatggtctccgcgtatcaagc	This study
1162_ucr-2.1_RT_R	gtattccagacaagcgccaacc	This study
1163_F40D4.13_RT_F	aaggatgcacacgagacggag	This study
1164_F40D4.13_RT_R	gaatgtttgatgggctccgcg	This study
185_sygl-1-RT-F	caaccgccacgtcatcatcg	This study
186_sygl-1-RT-R	ctccaacagggtcaccggaa	This study
187_lst-1-RT-F	acaatgtgagccagatcagcg	This study
188_lst-1-RT-R	gcaatagtgacaccgaacccatg	This study
ama-1_RT_F	atcggagcagccaggaactt	Kumar et al 2019
ama-1_RT_R	gactgtatgatggtgaagctgg	Kumar et al 2019
qPCR_ChIP
29_sygl-1 lag1 site F	atacattgtgtgacaccgcc	This study
30_sygl-1 lag1 site R	ctcctcttatatgctaaaatcaccg	This study
9_LST-1 lag1 site F2	agctcttgcattcttgctcc	This study
10_LST-1 lag1 site R2	catggcaccgacgaataattgga	This study
33_xol-1 tra-1 site F	ttcaaacgcccgcgaatacc	This study
34_xol-1 tra-1 site R	aactttctaacgatggaggacgc	This study
In situ hybridization
273_sygl-1_ISH-F	atgccattccattatccaaaactc	This study
274_sygl-1_ISH-R	ctactgcaaataatagctgttggagc	This study
492_lst-1_ISH_F2	tgcatttgatcgcccgacac	This study
276_lst-1_ISH-R	cgtgtcccatttgttcgaccat	This study
