## Supplemental Table 3 for "GLP-1 Notch - LAG-1 CSL control of the germline stem cell fate is mediated by transcriptional targets *lst-1* and *sygl-1*"

### Sheet: Note
S3 Table	List of putative LAG-1 peak region identified through whole worm ChIP-seq analysis
Chr	chromosome
Start	peak start
End	peak end
Gene Name	gene name associated with the peak
Fold Enrichment	linear fold enrichment
FDR	false discovery rate or adjusted p-value; [numbers are -log10(FDR)]
Criteria for whole worm LAG-1 peak	Fold Enrichment > 2.0; FDR < 0.05

### Sheet: whole worm LAG-1 peaks
Chr	Start	End	Gene Name	Fold_Enrichment_rep-1	Fold_Enrichment_rep-2	Fold_Enrichment_rep-3	Avg_Fold_Enrichment_all_rep	FDR
chrI	10587961	10588649	lst-1	11.3333	18.8333	15.4597	15.2088	65.3058
chrIII	9793464	9794147	R10E11.9	9.69585	15.7353	12.7379	12.723	56.0533
chrV	15133741	15134242	str-171	10.5182	16.0512	7.48053	11.35	53.9818
chrIII	6344564	6345108	C56G2.9	9.66203	15.1287	8.8104	11.2004	47.0174
chrIII	3630331	3630790	mrps-31	9.05883	16.5898	7.36095	11.0032	53.425
chrV	13657242	13657789	H37A05.6	8.99179	16.8706	4	9.95414	45.2073
chrX	13104800	13105271	F17H10.1	8.19438	15.4255	5.48572	9.70187	35.5974
chrI	12483439	12484120	sygl-1	6.29412	11.7	10.7778	9.59063	44.9326
chrII	7277235	7277697	C30G12.3	7.82747	15.4977	4.32208	9.21576	32.8348
chrIV	6096904	6098047	K08B4.41	5.93333	12.875	7.72816	8.84549	35.5534
chrX	15741303	15741935	ZK678.11	6.23751	10.6639	6.53798	7.81313	21.4409
chrV	11769922	11770641	mir-61	4.75	9.81817	8.49999	7.68939	30.2484
chrI	2914447	2914748	parp-1	6.26448	10.375	6.05381	7.56443	30.7527
chrI	4587058	4587428	D1007.10	5	9.28571	7.85714	7.38095	21.7388
chrIII	9565874	9566173	C48B4.11	5.38138	8.67134	7.81299	7.28857	15.8383
chrI	14276536	14276829	F09C3.2	6.72673	10.7008	4.32208	7.24987	24.8267
chrII	13161084	13161336	F32A11.1	5.39475	8.45155	5.875	6.57377	18.8264
chrV	13243242	13243549	C34D1.14	4.40295	7.56436	5.48572	5.81768	10.0623
chrX	16930046	16931901	C30E1.9	8.66378	5.44267	3.13727	5.74791	47.5914
chrV	5763808	5764112	C53A3.2	4.03604	8.11786	4.65455	5.60282	8.10726
chrV	15184138	15184370	Y75B12B.1	3.77778	6.64188	6.31689	5.57885	7.56061
chrIV	6099794	6100133	lag-1	5.25908	6.45738	4.65455	5.457	15.076
chrX	14525843	14525912	D1025.11	3.17991	7.37987	5.65195	5.40391	4.0665
chrIV	16656255	16656694	Y51H4A.15	4.36433	6.99999	4.76923	5.37785	12.8714
chrV	9856188	9856508	lsy-12	5.25908	6.82638	3.98961	5.35836	15.076
chrIV	7389822	7390047	T12B3.8	4.88726	5.99999	5.09888	5.32871	14.1772
chrX	8676033	8676375	K09E2.3	3.3	8.11786	4.32208	5.24665	5.79149
chrX	3087661	3087956	F52E4.5	4.15834	8.30235	2.99221	5.15097	8.74791
chrIII	4649271	4649528	T23F11.10	4.03097	6.74536	4.6505	5.14228	9.41757
chrIV	4705159	4705637	K08F11.8	3.71428	5.87499	5.72727	5.10551	18.0976
chrI	5311622	5312085	F48C1.12	4.52363	6.83333	3.54107	4.96601	11.3567
chrIV	1433589	1433747	clp-6	3.28523	7.56436	3.85714	4.90224	4.56055
chrIV	2726502	2726754	ubxn-2	5.21316	5.99999	3.49091	4.90135	15.6422
chrIII	4190987	4191176	dnj-16	3.79143	5.66666	5.15325	4.87045	6.8702
chrX	15707383	15707742	nhr-48	3.17997	6.19195	4.01155	4.46116	5.20493
chrIV	11195688	11195771	R07H5.16	3.2	6.66666	3.04729	4.30465	5.27015
chrX	6296433	6296629	mom-1	3.2	6.08839	3.5	4.2628	5.27015
chrX	16056509	16056596	T27A8.8	3.66912	5.7194	3.28571	4.22474	6.27707
chrII	8748811	8748971	K08F8.13	3.0576	6.27289	3.09648	4.14232	3.56306
chrX	10766134	10766533	T05A10.8	3.44444	5.90389	2.95663	4.10165	5.83042
chrV	6246526	6246792	K08B12.6	3.66912	5.14285	3.375	4.06232	6.27707
chrIV	3645039	3645503	CC8.2	5.8706	3.13644	3.15844	4.05516	18.986
chrX	11094034	11094188	C16D9.12	3.66667	4.5	3.98961	4.05209	6.96822
chrV	12158420	12158583	C27A7.5	3.18366	5.14285	3.44444	3.92365	4.64529
chrV	3686410	3686581	unc-132	3.22239	5.19881	3.21516	3.87879	5.34079
chrIV	17278508	17278653	F26D10.23	3.68497	5.09891	2.79083	3.85824	7.02855
chrV	532148	532255	nhr-58	4.03604	3.87443	3.65715	3.85587	8.10726
chrIII	7854578	7854718	rpl-35	3.42452	5.66666	2.33333	3.80817	5.13557
chrIV	8535146	8535287	pkg-2	2.55555	4.79691	3.82338	3.72528	1.99617
chrX	9465798	9465873	ZK899.10	3.0576	4.61242	3.32468	3.6649	3.56306
chrX	8036310	8036391	C18A11.6	2.44608	5.16591	3.32468	3.64556	1.36774
chrX	2996991	2997146	21ur-12946	3.66912	4.055	3.15844	3.62752	6.27707
chrII	8740380	8740467	T01B7.8	2.813	4.79691	3.15844	3.58945	2.62606
chrX	1627044	1627175	fbxb-58	3.17991	3.83333	3.49091	3.50138	4.0665
chrII	8016244	8016356	zyg-11	3.0576	3.875	3.53016	3.48759	3.56306
chrV	19522649	19522991	Y43F8B.2	2.71428	3.63636	3.77792	3.37619	4.55568
chrII	3290702	3290793	F39E9.14	2.41667	4.61538	3	3.34402	5.7398
chrIII	7155633	7155712	ogt-1	2.88889	4.14285	3	3.34391	3.28883
chrX	11937362	11937426	F55G7.5	2.69069	4.05893	3.15844	3.30269	2.18535
chrX	17505767	17505838	nhr-1	2.0625	4.24342	3.15844	3.15479	1.53679
chrIV	85	139	frm-5.2	2.88235	3.05882	3.28571	3.07563	7.03591
chrIV	5691183	5691235	C55C3.8	2.94737	3.60869	2.36363	2.97323	8.59195
chrX	17718797	17718850	cTel55X.1	2.52381	2.88889	3.21428	2.87566	5.73589
chrI	10457350	10457446	Y106G6H.9	2.69069	3.32258	2.26829	2.76052	2.18535
chrX	123	246	CE7X_3.3	2.16667	3.73333	2.31579	2.7386	3.62948
chrV	20924028	20924129	cTel17.1	2.70588	2.94117	2.52631	2.72445	5.69805
chrIII	59	124	fbxa-6	2.45454	2.72222	2.93333	2.70336	5.47519
chrI	4548349	4548460	Y119C1B.3	2.32705	3.12	2.15151	2.53285	5.18619
chrV	14756120	14756178	nspa-10	1.64912	3.4375	2	2.36221	2.60705
chrIV	3366805	3366879	vha-19	1.89362	2.7317	2.21621	2.28051	4.59232
chrIV	15409644	15409699	21ur-9229	1.63461	2.23809	2.76666	2.21312	2.11397
chrV	1104644	1104856	Y50D4B.2	1.6	2.89655	2.125	2.20718	2.53249
chrIV	14781310	14781388	Y57G11C.1145	1.7963	2.25806	2.30769	2.12068	4.1395
chrV	17428899	17428951	rrn-4.2	1.59615	2.30303	2.38235	2.09384	1.73615
chrX	10361202	10361281	efhc-1	1.75	2.51351	1.77083	2.01145	4.09883
