## Supplemental Table 4 for "GLP-1 Notch - LAG-1 CSL control of the germline stem cell fate is mediated by transcriptional targets *lst-1* and *sygl-1*"

### Sheet: Note
S4 Table	List of putative LAG-1 peak region identified through germline ChIP-seq analysis
Chr	chromosome
Start	peak start
End	peak end
Gene Name	gene name associated with the peak
Fold Enrichment	linear fold enrichment
FDR	false discovery rate or adjusted p-value; [numbers are -log10(FDR)]
Criteria for germline LAG-1 peak	Fold Enrichment > 2.0; FDR < 0.05

### Sheet: germline LAG-1 peaks
Chr	Start	End	Gene Name	Fold_Enrichment_rep-1	Fold_Enrichment_rep-2	Fold_Enrichment_rep-3	Avg_Fold_Enrichment_all_rep	FDR
chrI	12483150	12484311	sygl-1	50.2561	56.2494	26.7002	44.4019	207.254
chrV	11769879	11770872	mir-61/250	39.3331	33.8329	40.5171	37.8944	154.116
chrIII	3630275	3630840	mrps-31	19.6666	50.9386	22.0048	30.87	58.9602
chrIII	9793522	9794166	R10E11.9	36.4998	31.9997	16.3333	28.2776	101.111
chrI	10587867	10588852	lst-1	27.7498	31.4996	21.4999	26.9165	123.283
chrX	14790296	14790891	F42D1.13	21.8546	39.9997	12.529	24.7944	45.378
chrX	35	281	CE7X_3.3	11.4999	40.4997	11	20.9999	33.389
chrIV	12	172	frm-5.2	11.2499	39.8141	5.99997	19.0213	32.2249
chrX	17718744	17718821	cTel55X.1	21.4999	20.3331	12.3333	18.0554	49.1673
chrIV	17493599	17493781	nas-6	9.19993	27.9997	14.4032	17.201	28.1723
chrII	3290662	3290821	F39E9.14	10.3999	35.9998	5.14283	17.1808	34.6038
chrV	13657407	13657868	H37A05.6	20.9999	17.565	10.0116	16.1922	47.5725
chrX	13104784	13105195	F17H10.1	16.9914	18.9472	12.5	16.1462	35.1681
chrIII	34	150	fbxa-6	10.7499	25.9998	7.59997	14.7832	29.9283
chrIII	9565876	9566171	C48B4.11	13.1625	24.5911	6.49998	14.7512	21.7056
chrII	2716911	2717017	T05A8.3	15.948	16.4999	6.19997	12.8826	29.0401
chrV	15133884	15134109	str-171	12.9999	18.1505	6.11821	12.4229	23.5447
chrII	7277344	7277694	C30G12.3	13.9929	15.4999	7.33331	12.2754	26.356
chrII	14489347	14489594	vnut-1	15.5557	12.5714	7.44679	11.8579	27.8191
chrV	46	289	B0348.5	9.99993	13.1427	11.3333	11.492	32.4212
chrV	15184177	15184280	Y75B12B.1	7.49997	18.1505	7.1448	10.9318	9.44027
chrII	11760050	11761031	F44E5.4	12	9.99993	10.7579	10.9193	20.8
chrIV	5691145	5691470	C55C3.8	9.33328	10.9999	12	10.7777	18.5398
chrIV	16656278	16656796	Y51H4A.15	9.66661	10.3332	11.2676	10.4225	19.6709
chrIII	5172622	5172762	K10D2.5	8.49996	9.33325	11.9047	9.91265	11.7991
chrV	19528640	19528781	Y43F8B.2	3.12498	18.4999	7.24997	9.62494	4.1475
chrX	16930214	16930616	C30E1.9	9.2807	9.00656	9.81994	9.36907	14.375
chrIII	6344552	6345015	C56G2.9	6.99995	11.4999	9.49998	9.33328	14.1484
chrIV	4705236	4705507	K08F11.8	8.66266	8.33326	9.40003	8.79865	11.6649
chrI	4587215	4587456	D1007.10	7.12037	10.3332	8.34302	8.59888	7.90137
chrI	4548319	4548491	Y119C1B.3	5.11107	8.85704	11.4	8.45602	16.2981
chrV	18566410	18566577	srg-34	9.99996	6.66661	8.49998	8.38885	15.5283
chrIII	5533705	5533903	dex-1	8.99996	10.4999	5.00581	8.16857	13.0195
chrX	3334099	3334339	F11D5.1	6.58124	12.2955	5.56201	8.14626	6.79595
chrV	5540293	5540396	cft-1	7.99597	10.9999	4.88996	7.96195	10.6004
chrII	13161119	13161357	F32A11.1	3.66664	12.2627	6.99998	7.64311	2.46986
chrI	128163	128356	mex-3	6.77963	10.8234	4.9315	7.51153	7.34746
chrV	4508376	4508547	unc-62	5.99997	8.49994	7.78682	7.42891	6.1363
chrIV	15409358	15409730	21ur-9229	7.6363	7.62491	6.8333	7.36484	42.9223
chrIV	4425392	4425557	clec-175	4.86639	9.94343	7.14133	7.31705	3.9383
chrIV	3366799	3367102	vha-19	5.83329	9.1999	6.77775	7.27031	14.419
chrV	7993369	7993472	ceh-76	7.79994	6.74993	6.99997	7.18328	21.0991
chrIII	1261059	1261165	fbxa-208	8.5736	8.9999	3.90159	7.15836	19.7472
chrI	10462685	10462786	Y106G6H.9	6.79995	7.52936	6.8333	7.0542	16.3883
chrIV	14781264	14781426	Y57G11C.1145	10.1666	5.57136	5.09088	6.94294	39.3959
chrII	11756949	11757120	F44E5.16	4.87275	7.94321	7.15787	6.65794	3.7454
chrI	10204722	10205225	Y106G6E.8	6.19996	9.1999	4.49998	6.63328	13.7104
chrIV	4660361	4660629	F29B9.11	9.99996	4.19995	5.298	6.4993	15.5283
chrIII	647343	647509	orai-1	7.77783	6.44052	5.23808	6.48548	9.23731
chrIII	4978137	4978333	C27F2.6	6.58124	8.78252	3.99999	6.45458	6.79595
chrI	14276675	14276809	F09C3.2	3.49998	8.78252	6.63532	6.30594	1.63893
chrV	14754500	14754589	nspa-10	7.57209	4.79995	6.47247	6.2815	11.1691
chrII	14407698	14407862	nurf-1	5.49723	6.84206	6.49998	6.27976	5.10703
chrIII	7668688	7668813	C18H2.1	2.99998	11.3332	4.49999	6.27773	1.63919
chrIII	4191111	4191221	dnj-16	5.49998	8.78252	4.5226	6.26837	5.10703
chrV	9342452	9342528	tos-1	7.12037	5.17643	6.34583	6.21421	7.90137
chrV	10446771	10446876	pap-1	4.19997	9.24991	5.0714	6.17376	11.7177
chrV	7794814	7795054	flp-21	7.77783	5.49996	5.00581	6.09453	9.23731
chrI	11977158	11977262	M01E10.5	7.49997	4.26664	6.33331	6.03331	9.44027
chrX	5119312	5119443	C31H2.10	4.49998	8.05751	5.49999	6.01916	3.21031
chrII	12052818	12053179	Y17G7B.10	6.99997	5.49996	5.47944	5.99312	8.30214
chrV	15170121	15170239	T09F5.18	4.33331	7.61152	5.99998	5.9816	3.88026
chrIII	7438539	7438990	alh-12	5.06522	8.92299	3.84203	5.94341	6.23701
chrIV	10681773	10681907	fmo-2	7.33329	4.24996	6.03446	5.87257	12.0864
chrIV	7389976	7390086	T12B3.8	3.99998	8.49994	5.00581	5.83524	2.39272
chrIII	7406514	7406617	linc-165	4.92829	8.88882	3.66665	5.82792	4.2607
chrX	4147436	4147621	ZK470.2	7.49997	4.33329	5.56201	5.79842	9.44027
chrX	6827688	6827824	F41B4.1	3.66664	9.1428	4.49774	5.76906	2.46986
chrX	15688193	15688338	C03H12.1	5.77476	7.99994	3.532	5.7689	5.79055
chrV	1104611	1105192	Y50D4B.2	8.6666	3.99995	4.29998	5.65551	30.0755
chrIV	6087162	6087238	21ur-8026	4.6102	4.73681	7.61903	5.65535	3.79619
chrV	16721283	16721508	nhr-112	4.49998	7.99994	4.44961	5.64984	3.21031
chrIV	16458480	16458579	21ur-9399	8.66662	3.24996	4.99998	5.63885	16.3191
chrX	10368693	10369112	Y49A10A.2	6.6176	5.39994	4.79998	5.60584	12.9382
chrIV	17281334	17281445	F26D10.24	6.7204	4.99995	4.99999	5.57345	8.22026
chrV	17115465	17116074	rrn-4.2	6.49995	4.99994	4.99998	5.49996	17.8277
chrV	9087154	9087467	T27E4.11	5.90665	5.89469	4.66665	5.48933	5.51225
chrIII	3334858	3336995	Y53G8AR.1	6.22771	5.57136	4.66665	5.48857	15.4315
chrX	1945685	1946138	rgs-8.1	4.92026	6.99992	4.53684	5.48567	8.5698
chrI	11385383	11385462	M70.6	4.99997	4.66662	6.62019	5.42893	5.50001
chrII	7705179	7705256	B0495.7	3.49998	7.02602	5.49999	5.342	1.63893
chrV	10450567	10450832	Y32F6A.5	7.08658	3.42853	5.40539	5.30683	9.96263
chrII	12749781	12749900	Y46G5A.39	2.74998	7.61898	5.49998	5.28965	2.6628
chrX	168671	168844	T08D2.1	5.99996	3.39996	6.35695	5.25229	8.17383
chrIII	6572901	6573030	F27B3.6	6.49649	4.73681	4.39366	5.20899	7.5202
chrV	1254557	1254672	C39F7.1	5.27809	6.66662	3.66665	5.20379	5.33003
chrI	6772371	6772586	F08B6.7	6.2123	4.70583	4.64776	5.18863	14.5644
chrI	6837570	6837702	dpf-3	4.03224	7.61152	3.83561	5.15979	2.555
chrII	4599120	4599351	ipla-1	6.58124	4.99995	3.89341	5.1582	6.79595
chrX	13795397	13795498	ZK1086.2	5.79996	3.39996	6.16664	5.12219	11.9941
chrII	7337690	7337874	nhr-21	4.49998	5.26951	5.56201	5.1105	3.21031
chrIII	10909770	10909882	cut-6	4.33107	6.66663	4.2857	5.09447	2.98256
chrV	3440449	3441081	cfz-2	6.68148	4.24996	4.05952	4.99699	9.30373
chrI	13231061	13231210	ZK1053.2	4.12497	4.24996	6.439	4.93798	8.9282
chrV	17118406	17118504	ZK218.23	4.19426	6.33326	4.06502	4.86418	8.57141
chrV	9090816	9090937	T27E4.10	4.78636	6.28568	3.33332	4.80179	3.47285
chrII	6849584	6849668	tbc-6	4.18806	4.68401	5.43034	4.76747	2.50259
chrV	8039306	8039450	ZC513.15	3.99998	5.26951	4.99998	4.75649	2.39272
chrV	12003919	12004070	F57F5.1	6.21466	3.51301	4.44961	4.72576	6.20703
chrV	11274051	11274260	clec-223	4.62348	4.59995	4.91491	4.71278	6.66698
chrIV	2726607	2726710	ubxn-2	5.95558	4.5714	3.49999	4.67566	5.80086
chrII	9404812	9404975	Y51B9A.13	5.56686	3.99995	4.36278	4.6432	11.8298
chrIV	6210068	6210220	21ur-14135	6.24996	4.99995	2.66665	4.63885	11.364
chrV	9089086	9089199	hsp-16.49	4.99998	5.49996	3.33332	4.61109	4.13336
chrI	13404681	13404891	nlp-38	6.19996	4.33329	3.16665	4.56663	13.7104
chrIII	11004844	11004942	fipr-17	4.06007	5.99995	3.62621	4.56208	2.7905
chrV	18728097	18728337	asp-19	4.49622	5.96072	3.19042	4.54912	8.20686
chrX	1643023	1643501	ZK380.5	5.33804	4.42852	3.85713	4.54123	11.2767
chrIII	3897127	3897329	tir-1	5.19996	4.99995	3.39999	4.5333	9.53431
chrII	13823337	13823496	his-26	4.17631	4.21049	4.99999	4.46226	2.75797
chrI	13273638	13273772	M01E5.1	4.8333	6.24994	2.2857	4.45631	9.67595
chrV	9856391	9856524	lsy-12	4.87275	3.99996	4.44961	4.44077	3.7454
chrIV	13115375	13115484	best-2	6.12741	4.33328	2.85422	4.4383	11.1206
chrV	11799194	11799571	D2023.12	6.49997	2.99997	3.49999	4.33331	7.20263
chrIII	9126385	9126475	sec-16	3.63824	5.33328	3.99999	4.32384	1.7719
chrV	17387114	17387277	Y20C6A.4	3.5714	4.49995	4.85712	4.30949	5.32641
chrI	13277012	13277287	M01E5.2	2.83331	6.66661	3.19999	4.2333	2.14962
chrIII	8444691	8444767	ufbp-1	4.15799	4.76818	3.51758	4.14792	2.56485
chrIII	2081488	2081593	cpt-3	3.71117	4.66662	3.83753	4.07177	4.96804
chrII	5097516	5097760	C04G6.15	4.17534	4.15995	3.66971	4.00167	4.92353
chrIV	12054974	12055101	K08E4.2	4.8123	3.66663	3.49999	3.99297	3.85719
chrX	17445506	17445600	C36E6.2	3.49735	5.03699	3.36762	3.96732	2.77548
chrIV	4305711	4305787	F15E6.12	3.99998	3.49996	4.40097	3.96697	3.14632
chrV	5076541	5076780	Y58A7A.3	3.89997	4.42852	3.49998	3.94282	9.79699
chrX	1375166	1375343	fbxa-190	4.49997	3.19997	3.85713	3.85236	8.21452
chrIII	2077672	2077869	Y39A3A.4	3.89692	4.5454	2.87499	3.77244	4.3962
chrX	17311563	17311776	C53C11.7	5.19996	2.99996	3.1111	3.77034	9.53431
chrI	4544112	4544190	Y119C1B.13	3.15953	3.59996	4.49797	3.75249	2.93301
chrIII	3987257	3987482	Y1A5A.1	5.05169	3.19997	2.98506	3.74557	7.51698
chrI	14128213	14128455	mys-2	2.39998	5.24995	3.33332	3.66108	2.06601
chrV	13366037	13366317	srx-125	3.42855	4.09995	3.19999	3.57616	4.73716
chrV	17389186	17389327	srh-120	4.3333	2.5714	3.4706	3.45843	7.50505
chrI	6773798	6773902	pqn-21	2.89998	2.85711	4.34781	3.3683	4.2023
chrIV	15374424	15374571	21ur-1490	3.19998	3.42853	3.19999	3.27617	2.63194
chrI	7869206	7869457	pck-2	2.57141	3.99996	3.19999	3.25712	1.72934
chrX	17442523	17442606	C36E6.8	4.03133	3.02219	2.66903	3.24085	4.65296
chrX	12276075	12276195	C04B4.6	2.87498	2.62497	3.33332	2.94442	3.1478
