## Supplemental Table 5 for "GLP-1 Notch - LAG-1 CSL control of the germline stem cell fate is mediated by transcriptional targets *lst-1* and *sygl-1*"

### Sheet: Note
S5 Table	List of genes activated or repressed by GLP-1
Feature_ID	Wormbase stable ID
Gene_symbol	Gene name
gene_biotype	coding or non-coding
log2FC	log2 ( Linear Fold Change)
Confidence Interval low	log2 ( Linear Fold Change) - standard deviation of the mean (SD)
Confidence Interval high	log2 ( Linear Fold Change) + standard deviation of the mean (SD)
Aveage Expression	log2 (average counts per million)
P.Value	P.Value
FDR	False discovery rate or adjusted p value
linearFC	Linear Fold Change
Criteria for GLP-1 activated or repressed genes	linearFC > 2.0; FDR < 0.05; Counts per million (CPM) > 2.0

### Sheet: GLP-1 activated genes
Feature_ID	Gene_symbol	gene_biotype	log2FC	Confidence Interval low	Confidence Interval high	Aveage Expression	P.Value	FDR	linearFC
WBGene00012104	sygl-1	protein_coding	-4.00309	-4.6422	-3.36399	2.54808	4.98e-13	6.11e-11	16.0343
WBGene00013485	Y69H2.10	protein_coding	-3.77458	-4.27228	-3.27688	1.76363	5.14e-15	1.68e-12	13.6855
WBGene00009469	F36D3.1	protein_coding	-3.43392	-4.59023	-2.27762	1.72923	1.65e-06	1.84e-05	10.8072
WBGene00006767	unc-31	protein_coding	-3.32336	-3.75923	-2.88749	1.8602	4.51e-15	1.54e-12	10.0099
WBGene00021853	Y54F10AM.11	protein_coding	-3.27867	-4.00891	-2.54843	1.21902	7.91e-10	2.91e-08	9.70459
WBGene00010426	H37A05.2	protein_coding	-3.13452	-3.61505	-2.65399	1.30001	1.92e-13	3.01e-11	8.78181
WBGene00012703	nhr-145	protein_coding	-3.12262	-3.53569	-2.70954	2.22422	5.56e-15	1.74e-12	8.70966
WBGene00018223	bath-13	protein_coding	-2.97177	-3.3687	-2.57485	4.03048	7.03e-15	2.12e-12	7.84499
WBGene00010485	ant-1.3	protein_coding	-2.5827	-3.05919	-2.10622	1.73483	1.36e-11	9.79e-10	5.99061
WBGene00006606	tra-3	protein_coding	-2.56951	-2.82227	-2.31674	2.86837	3.38e-18	5.3e-15	5.93607
WBGene00016968	epg-5	protein_coding	-2.50453	-3.00855	-2.00052	3.97966	9.22e-11	4.69e-09	5.67465
WBGene00044253	M117.6	protein_coding	-2.23148	-2.6248	-1.83815	2.04688	4.87e-12	4.15e-10	4.69614
WBGene00001410	feh-1	protein_coding	-2.20183	-2.70577	-1.69789	1.64681	1.39e-09	4.72e-08	4.60062
WBGene00000463	ceh-43	protein_coding	-2.17269	-2.58108	-1.76431	1.51058	2.06e-11	1.38e-09	4.50864
WBGene00022103	cdh-12	protein_coding	-2.09612	-3.30086	-0.891388	3.20618	0.00136	0.00527	4.27559
WBGene00013180	cutl-10	protein_coding	-2.07725	-2.43424	-1.72025	2.68948	2.74e-12	2.62e-10	4.22001
WBGene00003599	nhl-3	protein_coding	-2.06894	-2.5178	-1.62007	2.27032	4.58e-10	1.86e-08	4.19577
WBGene00010453	fozi-1	protein_coding	-2.03458	-2.39968	-1.66948	2.32043	7.31e-12	5.97e-10	4.09704
WBGene00021971	Y57G7A.8	pseudogene	-2.03044	-2.4039	-1.65697	2.59532	1.27e-11	9.5e-10	4.08529
WBGene00015576	C07G3.8	protein_coding	-2.00349	-2.3812	-1.62578	1.37459	2.2e-11	1.44e-09	4.00969
WBGene00045391	F52D4.1	ncRNA	-1.9691	-2.27314	-1.66506	7.27131	2.27e-13	3.24e-11	3.91524
WBGene00044961	F56A12.5	snRNA	-1.88758	-2.36345	-1.4117	0.929443	9.56e-09	2.37e-07	3.70014
WBGene00004377	rme-6	protein_coding	-1.88748	-2.38316	-1.3918	1.71656	2.1e-08	4.63e-07	3.69988
WBGene00045137	F56A12.6	snoRNA	-1.83026	-2.12836	-1.53217	1.42327	7.93e-13	9.28e-11	3.55602
WBGene00003941	pbo-1	protein_coding	-1.7381	-2.06736	-1.40884	2.69773	2.45e-11	1.55e-09	3.33596
WBGene00018330	elks-1	protein_coding	-1.73031	-2.18641	-1.2742	1.98736	2.25e-08	4.86e-07	3.31798
WBGene00050917	Y53G8AL.4	protein_coding	-1.65128	-1.98892	-1.31364	2.03471	1.3e-10	6.18e-09	3.14113
WBGene00021819	Y53G8B.3	pseudogene	-1.65054	-1.87882	-1.42226	2.88428	1.64e-14	4.28e-12	3.13952
WBGene00000776	cpl-1	protein_coding	-1.64403	-2.11806	-1.17	2.22781	1.18e-07	1.9e-06	3.12537
WBGene00219275	Y39G10AR.32	protein_coding	-1.63645	-1.88878	-1.38413	4.5705	2.2e-13	3.2e-11	3.109
WBGene00000544	clp-3	protein_coding	-1.62907	-2.13049	-1.12765	2.27406	3.71e-07	5.07e-06	3.09314
WBGene00003685	nhr-95	protein_coding	-1.62411	-1.93171	-1.31651	2.69307	2.44e-11	1.55e-09	3.08251
WBGene00021493	Y40B10A.9	protein_coding	-1.59053	-2.01217	-1.16888	2.10213	2.51e-08	5.3e-07	3.01159
WBGene00000482	chd-3	protein_coding	-1.58386	-2.55924	-0.60848	2.44518	0.00251	0.00884	2.99771
WBGene00003083	lst-1	protein_coding	-1.582	-1.80745	-1.35655	5.17924	3.37e-14	7.91e-12	2.99385
WBGene00001609	glp-1	protein_coding	-1.55076	-1.66641	-1.4351	8.52902	2.63e-21	6.88e-18	2.92971
WBGene00006543	tbx-2	protein_coding	-1.54415	-2.01789	-1.07041	2.82249	3.51e-07	4.85e-06	2.91631
WBGene00014907	fbxa-117	pseudogene	-1.51837	-1.89781	-1.13893	2.98609	8.05e-09	2.06e-07	2.86468
WBGene00219979	F56A12.11	ncRNA	-1.50654	-1.78392	-1.22915	4.87624	1.3e-11	9.57e-10	2.84127
WBGene00015344	nra-4	protein_coding	-1.49063	-1.88554	-1.09573	3.67092	2.48e-08	5.25e-07	2.81012
WBGene00001119	dyf-3	protein_coding	-1.48568	-1.80678	-1.16459	5.31483	4.22e-10	1.73e-08	2.8005
WBGene00219822	C17H12.36	snoRNA	-1.47878	-1.68966	-1.2679	5.85607	3.43e-14	7.91e-12	2.78713
WBGene00018065	F35F11.2	protein_coding	-1.47873	-1.83145	-1.12601	1.96863	3.2e-09	9.47e-08	2.78704
WBGene00008111	C46C2.3	protein_coding	-1.46499	-1.77182	-1.15816	2.48039	2.17e-10	9.68e-09	2.76061
WBGene00003638	nhr-48	protein_coding	-1.45156	-1.79887	-1.10425	2.60097	3.41e-09	1e-07	2.73504
WBGene00002133	inx-11	protein_coding	-1.39853	-1.66466	-1.1324	2.76023	2.71e-11	1.67e-09	2.63633
WBGene00001663	gpa-1	protein_coding	-1.39433	-1.74698	-1.04168	2.06315	1.02e-08	2.49e-07	2.62866
WBGene00011680	T10B10.3	protein_coding	-1.39023	-1.9125	-0.867956	3.30495	8.8e-06	7.76e-05	2.6212
WBGene00004256	pxn-1	protein_coding	-1.36055	-1.53747	-1.18363	4.65054	3.66e-15	1.3e-12	2.56784
WBGene00008586	snrp-40.1	protein_coding	-1.35511	-1.88657	-0.823648	2.47608	1.63e-05	0.000129	2.55816
WBGene00020511	immt-1	protein_coding	-1.35041	-2.28462	-0.416197	1.59373	0.00624	0.0187	2.54984
WBGene00007126	dhcr-7	protein_coding	-1.34357	-1.7203	-0.96685	2.3673	7.11e-08	1.28e-06	2.53779
WBGene00017782	F25E5.1	protein_coding	-1.3378	-1.69535	-0.980251	4.44612	2.92e-08	6.03e-07	2.52766
WBGene00001548	gcy-23	protein_coding	-1.33609	-1.75558	-0.916607	2.03208	5.2e-07	6.78e-06	2.52467
WBGene00220061	T07D4.7	snoRNA	-1.3034	-1.59777	-1.00904	2.27072	1.05e-09	3.76e-08	2.4681
WBGene00006561	tcl-2	protein_coding	-1.29724	-1.63289	-0.961591	2.91775	1.58e-08	3.64e-07	2.45759
WBGene00050946	M162.12	pseudogene	-1.29677	-1.60075	-0.99279	4.00908	2.25e-09	7.09e-08	2.45678
WBGene00011645	T09B9.4	protein_coding	-1.27353	-1.62076	-0.926297	2.47808	4.25e-08	8.26e-07	2.41752
WBGene00043998	T21C12.8	protein_coding	-1.27051	-1.5987	-0.942315	3.3133	1.53e-08	3.54e-07	2.41246
WBGene00020254	T05C3.2	protein_coding	-1.2616	-1.60077	-0.92244	3.17655	3.26e-08	6.61e-07	2.39762
WBGene00013027	Y49A3A.4	protein_coding	-1.22789	-1.65992	-0.795868	1.47038	3.29e-06	3.32e-05	2.34225
WBGene00220029	M03D4.78	snoRNA	-1.22633	-1.83657	-0.616084	1.46075	0.000319	0.00159	2.3397
WBGene00018921	sago-2	protein_coding	-1.21896	-1.50296	-0.934958	2.77304	1.99e-09	6.4e-08	2.32779
WBGene00020952	kel-8	protein_coding	-1.21778	-1.50924	-0.926318	2.93389	3.43e-09	1e-07	2.32589
WBGene00004894	sms-3	protein_coding	-1.21202	-1.46337	-0.960667	2.36237	1.76e-10	8.07e-09	2.31662
WBGene00020722	T23B12.8	protein_coding	-1.20656	-1.59936	-0.813761	1.36705	9.52e-07	1.14e-05	2.30787
WBGene00012158	ucr-2.1	protein_coding	-1.20295	-1.81955	-0.586344	1.83817	0.000439	0.00208	2.3021
WBGene00019200	H14E04.3	protein_coding	-1.19538	-1.54138	-0.849371	2.69304	1.26e-07	2.02e-06	2.29005
WBGene00019972	R09A1.2	protein_coding	-1.1848	-1.36468	-1.00491	4.10295	1.53e-13	2.6e-11	2.27332
WBGene00003043	lip-1	protein_coding	-1.18209	-1.56644	-0.797739	1.93374	9.32e-07	1.12e-05	2.26905
WBGene00009812	suca-1	protein_coding	-1.1806	-1.80609	-0.555105	5.75157	0.000618	0.00276	2.2667
WBGene00013424	Y66A7A.4	protein_coding	-1.17756	-1.46455	-0.890576	2.778	4.91e-09	1.35e-07	2.26194
WBGene00009572	F40D4.13	protein_coding	-1.17163	-1.35883	-0.984432	5.10028	5.07e-13	6.12e-11	2.25266
WBGene00004053	tank-1	protein_coding	-1.16101	-1.60419	-0.717824	2.25067	1.11e-05	9.31e-05	2.23613
WBGene00022070	Y67D8C.6	protein_coding	-1.16038	-1.49447	-0.826294	1.88414	1.15e-07	1.86e-06	2.23517
WBGene00023401		pseudogene	-1.15967	-1.51031	-0.809031	2.52541	2.73e-07	3.89e-06	2.23406
WBGene00000368	ccb-1	protein_coding	-1.15697	-1.47545	-0.83848	2.78801	5.07e-08	9.51e-07	2.22988
WBGene00013826	Y116F11B.10	pseudogene	-1.15033	-1.37825	-0.922404	4.0342	6.58e-11	3.49e-09	2.21964
WBGene00018648	F49F1.8	protein_coding	-1.14573	-1.46836	-0.823094	1.64021	7.69e-08	1.36e-06	2.21257
WBGene00001727	grl-18	protein_coding	-1.1446	-1.5053	-0.783907	2.57206	5.54e-07	7.13e-06	2.21085
WBGene00008007	C38D4.7	protein_coding	-1.13631	-1.40812	-0.864499	3.1619	3.39e-09	9.99e-08	2.19818
WBGene00012003	T24H10.5	protein_coding	-1.13451	-1.46772	-0.801294	2.95037	1.64e-07	2.51e-06	2.19543
WBGene00021370	nape-2	protein_coding	-1.12102	-1.40588	-0.83615	3.8896	1.11e-08	2.71e-07	2.175
WBGene00019197	H14A12.5	protein_coding	-1.1063	-1.43609	-0.776516	2.24355	2.13e-07	3.18e-06	2.15293
WBGene00001942	his-68	protein_coding	-1.08457	-1.32556	-0.843572	6.74176	7.53e-10	2.83e-08	2.12074
WBGene00021928	Y55F3AM.11	protein_coding	-1.06227	-1.22545	-0.899082	5.17357	2.02e-13	3.07e-11	2.08821
WBGene00001008	dlk-1	protein_coding	-1.0493	-1.36223	-0.736364	3.23203	2.15e-07	3.19e-06	2.06952
WBGene00000294	cas-1	protein_coding	-1.04807	-1.29713	-0.799008	3.81935	2.97e-09	8.92e-08	2.06776
WBGene00010957	nduo-6	protein_coding	-1.0405	-1.51163	-0.569378	8.27009	0.000107	0.000633	2.05694
WBGene00014516	hpo-42	pseudogene	-1.03151	-1.28754	-0.77549	2.39158	7.04e-09	1.85e-07	2.04417
WBGene00021799	Y53G8AL.1	protein_coding	-1.00931	-1.25241	-0.766215	4.1467	3.89e-09	1.12e-07	2.01295
WBGene00001607	gln-6	protein_coding	-1.00226	-1.12078	-0.883733	6.64066	3.51e-16	1.96e-13	2.00313
WBGene00022554	duxl-1	protein_coding	-1.00102	-1.26208	-0.739952	3.20763	1.84e-08	4.12e-07	2.00141
WBGene00006353	sur-7	protein_coding	-1.00074	-1.43072	-0.570758	1.66109	5.56e-05	0.000363	2.00102

### Sheet: GLP-1 repressed genes
Feature_ID	Gene_symbol	gene_biotype	log2FC	Confidence Interval low	Confidence Interval high	Aveage Expression	P.Value	FDR	linearFC
WBGene00004224	ptr-10	protein_coding	5.7912	4.60981	6.9726	-1.5846	1.24e-10	5.95e-09	-55.3765
WBGene00001876	his-2	protein_coding	5.4939	4.69589	6.29191	-0.474466	5.33e-14	1.08e-11	-45.0638
WBGene00001875	his-1	protein_coding	4.99613	4.26621	5.72605	0.609281	6.12e-14	1.2e-11	-31.9143
WBGene00001877	his-3	protein_coding	4.30245	3.98755	4.61736	2.11273	1.61e-21	6.32e-18	-19.7319
WBGene00012326	W07E11.1	protein_coding	4.06395	3.32079	4.8071	2.09699	1.12e-11	8.5e-10	-16.7251
WBGene00021654	Y47G7B.2	protein_coding	3.81349	2.8627	4.76428	0.414823	7.69e-09	1.99e-07	-14.0597
WBGene00007363	stdh-1	protein_coding	3.39897	2.61402	4.18392	-0.233204	1.66e-09	5.53e-08	-10.5485
WBGene00001878	his-4	protein_coding	3.2994	2.92751	3.67129	1.58743	1.06e-16	9.21e-14	-9.84508
WBGene00003609	nhr-10	protein_coding	3.15898	2.6653	3.65265	0.365478	3.02e-13	4.16e-11	-8.93195
WBGene00009951	F53A2.3	protein_coding	3.02422	2.57772	3.47072	0.538688	7.87e-14	1.42e-11	-8.13542
WBGene00045119	F08G2.13	ncRNA	2.71153	1.86986	3.5532	-0.620097	4.29e-07	5.75e-06	-6.55016
WBGene00004945	sop-2	protein_coding	2.70277	2.13488	3.27067	1.07117	2.33e-10	1.02e-08	-6.51052
WBGene00004798	sip-1	protein_coding	2.47374	2.18155	2.76593	6.78995	3.4e-16	1.96e-13	-5.55482
WBGene00001906	his-32	protein_coding	2.46092	2.19082	2.73101	3.94459	5.42e-17	5.31e-14	-5.50566
WBGene00007777	C27D8.1	protein_coding	2.43494	2.07242	2.79745	2.34061	9.6e-14	1.67e-11	-5.40741
WBGene00001179	egl-10	protein_coding	2.37886	1.96854	2.78918	0.713553	2.98e-12	2.78e-10	-5.20125
WBGene00001502	ftt-2	protein_coding	2.33547	1.94766	2.72327	2.92268	1.24e-12	1.33e-10	-5.04714
WBGene00000396	cdh-4	protein_coding	2.33492	2.04296	2.62689	3.77872	1.4e-15	5.71e-13	-5.04524
WBGene00001905	his-31	protein_coding	2.32725	1.92173	2.73277	2.36203	3.75e-12	3.42e-10	-5.01848
WBGene00003993	pgl-2	protein_coding	2.32377	2.19983	2.44772	4.84432	3.81e-25	2.98e-21	-5.0064
WBGene00001086	dpy-27	protein_coding	2.32323	1.667	2.97946	1.30162	8.13e-08	1.41e-06	-5.00451
WBGene00007778	C27D8.2	protein_coding	2.31353	1.9895	2.63756	4.35052	2.22e-14	5.62e-12	-4.97099
WBGene00016152	pho-12	protein_coding	2.18669	1.75335	2.62003	1.85576	6.6e-11	3.49e-09	-4.55261
WBGene00017369	F10G7.5	protein_coding	2.17522	1.8539	2.49654	3.03731	7.96e-14	1.42e-11	-4.51654
WBGene00001565	gei-8	protein_coding	2.09935	1.77647	2.42224	2.87889	2.07e-13	3.07e-11	-4.28517
WBGene00007779	C27D8.3	protein_coding	1.98516	1.71492	2.2554	5.95406	1.12e-14	3.13e-12	-3.95906
WBGene00000068	acy-1	protein_coding	1.9799	1.69223	2.26757	2.82319	5.37e-14	1.08e-11	-3.94466
WBGene00004055	pmk-1	protein_coding	1.90456	1.55731	2.25182	0.986642	1.05e-11	8.12e-10	-3.74395
WBGene00044989	Y37A1B.17	protein_coding	1.80681	1.29385	2.31977	1.68431	8.92e-08	1.5e-06	-3.49867
WBGene00004056	pmk-2	protein_coding	1.68338	1.20605	2.1607	1.24691	8.72e-08	1.48e-06	-3.21179
WBGene00004751	sea-2	protein_coding	1.66509	1.25437	2.07582	2.25083	6.23e-09	1.66e-07	-3.17135
WBGene00023106	K11H12.t1	tRNA	1.63801	1.23886	2.03717	2.14428	4.9e-09	1.35e-07	-3.11237
WBGene00000224	atgp-1	protein_coding	1.58714	1.30939	1.86488	3.51025	4.14e-12	3.64e-10	-3.00453
WBGene00009218	acs-20	protein_coding	1.57656	1.16673	1.98639	1.72405	1.73e-08	3.92e-07	-2.98258
WBGene00007091	eri-12	protein_coding	1.55169	1.21315	1.89022	2.27971	5.15e-10	2.08e-08	-2.93159
WBGene00001562	lin-66	protein_coding	1.54387	1.02942	2.05832	0.475657	1.39e-06	1.58e-05	-2.91575
WBGene00014301	DY3.t2	tRNA	1.49578	1.09004	1.90153	2.80886	3.86e-08	7.62e-07	-2.82017
WBGene00013711	Y106G6G.2	protein_coding	1.47111	1.09422	1.84801	2.0399	1.31e-08	3.08e-07	-2.77236
WBGene00044928	Y71F9AM.7	snoRNA	1.46217	1.11636	1.80798	7.0191	2.7e-09	8.28e-08	-2.75522
WBGene00003637	nhr-47	protein_coding	1.44265	1.1275	1.7578	2.94217	5.29e-10	2.1e-08	-2.7182
WBGene00004933	sod-4	protein_coding	1.42049	1.03112	1.80986	1.60537	4.69e-08	8.94e-07	-2.67676
WBGene00000266	bre-1	protein_coding	1.39908	0.856738	1.94142	0.907879	1.38e-05	0.000112	-2.63733
WBGene00003558	nca-2	protein_coding	1.37675	1.09276	1.66074	2.20289	1.57e-10	7.32e-09	-2.59682
WBGene00003516	nab-1	protein_coding	1.35666	0.999934	1.71339	1.95154	2.15e-08	4.7e-07	-2.56092
WBGene00006753	unc-14	protein_coding	1.3413	0.931335	1.75126	1.7705	3.29e-07	4.59e-06	-2.53379
WBGene00011198	R10E4.1	protein_coding	1.28987	1.07201	1.50772	3.80245	1.84e-12	1.9e-10	-2.44505
WBGene00007499	C09H10.5	protein_coding	1.28954	1.08446	1.49463	4.07273	4.55e-13	5.76e-11	-2.44451
WBGene00004057	pmk-3	protein_coding	1.28432	0.987986	1.58065	2.95673	1.63e-09	5.48e-08	-2.43567
WBGene00012922	Y47D3A.1	protein_coding	1.27597	0.984298	1.56764	2.48866	1.35e-09	4.63e-08	-2.42161
WBGene00016540	C39F7.5	protein_coding	1.2485	1.06812	1.42888	3.14797	4.69e-14	1.04e-11	-2.37595
WBGene00019434	nmtn-1	protein_coding	1.22283	0.878954	1.5667	1.66924	7.5e-08	1.33e-06	-2.33403
WBGene00008549	din-1	protein_coding	1.20324	0.614021	1.79245	1.2872	0.000267	0.00137	-2.30256
WBGene00012967	kvs-4	protein_coding	1.19049	0.908822	1.47215	1.81327	2.72e-09	8.29e-08	-2.2823
WBGene00003735	nhx-8	protein_coding	1.16344	0.919786	1.40708	2.64745	2.17e-10	9.68e-09	-2.2399
WBGene00021898	Y54G2A.36	protein_coding	1.14802	0.87049	1.42554	4.64746	4.18e-09	1.19e-07	-2.21609
WBGene00016138	flh-2	protein_coding	1.13781	0.730621	1.54501	2.45097	4.27e-06	4.15e-05	-2.20047
WBGene00001838	hda-10	protein_coding	1.13743	0.994963	1.2799	5.03711	1.46e-15	5.71e-13	-2.19989
WBGene00004140	ebax-1	protein_coding	1.13672	0.857855	1.41559	2.47071	5.6e-09	1.5e-07	-2.19881
WBGene00004858	sma-4	protein_coding	1.1346	0.799822	1.46937	2.00719	1.78e-07	2.69e-06	-2.19557
WBGene00000904	daf-8	protein_coding	1.1168	0.732093	1.50152	1.6298	2.36e-06	2.51e-05	-2.16866
WBGene00002999	lin-10	protein_coding	1.06313	0.642772	1.48348	1.3084	1.83e-05	0.000142	-2.08946
WBGene00015552	C06G3.6	protein_coding	1.05175	0.762652	1.34085	2.15657	4.93e-08	9.32e-07	-2.07305
WBGene00007606	C15C8.4	protein_coding	1.04781	0.919174	1.17645	4.91476	8.88e-16	4.1e-13	-2.06739
WBGene00011480	enpl-1	protein_coding	1.0458	0.898467	1.19314	8.6873	2.56e-14	6.27e-12	-2.06451
WBGene00045093	Y23H5B.10	snoRNA	1.03882	0.642774	1.43486	2.95091	1.09e-05	9.19e-05	-2.05454
WBGene00000465	cpg-1	protein_coding	1.02061	0.771489	1.26972	7.28675	5.07e-09	1.38e-07	-2.02877
WBGene00004765	sel-8	protein_coding	1.01278	0.821886	1.20368	5.02738	2.19e-11	1.44e-09	-2.0178
