## Supplemental Table 6 for "GLP-1 Notch - LAG-1 CSL control of the germline stem cell fate is mediated by transcriptional targets *lst-1* and *sygl-1*"

### Sheet: Note
S6 Table	List of genes activated or repressed by LAG-1, after 48 hours of auxin treatment
Feature_ID	Wormbase stable ID
Gene_symbol	Gene name
gene_biotype	coding or non-coding
log2FC	log2 ( Linear Fold Change)
Confidence Interval low	log2 ( Linear Fold Change) - standard deviation of the mean (SD)
Confidence Interval high	log2 ( Linear Fold Change) + standard deviation of the mean (SD)
Aveage Expression	log2 (average counts per million)
P.Value	P.Value
FDR	False discovery rate or adjusted p value
linearFC	Linear Fold Change
Criteria for LAG-1 (48 hours auxin treatment) activated or repressed genes	linearFC > 2.0; FDR < 0.05; Counts per million (CPM) > 2.0

### Sheet: LAG-1 activated 48hr-auxin
Feature_ID	Gene_symbol	gene_biotype	log2FC	Confidence Interval low	Confidence Interval high	Aveage Expression	P.Value	FDR	linearFC	GLP-1_activated
WBGene00013485	Y69H2.10	protein_coding	-4.34879	-4.88329	-3.81428	1.76363	9.14e-16	7.16e-12	20.3758	yes
WBGene00008586	snrp-40.1	protein_coding	-2.877	-3.52249	-2.23152	2.47608	9.2e-10	1.06e-07	7.34623	yes
WBGene00010485	ant-1.3	protein_coding	-2.86767	-3.40766	-2.32768	1.73483	2.15e-11	6.01e-09	7.29887	yes
WBGene00235090	C38D9.13	ncRNA	-2.75998	-3.75782	-1.76214	0.295335	4.98e-06	0.000101	6.77387	no
WBGene00012104	sygl-1	protein_coding	-2.75016	-3.36321	-2.13711	2.54808	8.05e-10	9.57e-08	6.7279	yes
WBGene00012703	nhr-145	protein_coding	-2.64132	-3.07749	-2.20515	2.22422	1.09e-12	7.99e-10	6.23902	yes
WBGene00022673	ZK177.8	protein_coding	-2.54224	-3.48656	-1.59791	2.88878	7.46e-06	0.000138	5.82491	no
WBGene00008010	C38D9.2	protein_coding	-2.49449	-3.20428	-1.78469	5.28561	9.29e-08	4.42e-06	5.63528	no
WBGene00021853	Y54F10AM.11	protein_coding	-2.46906	-3.12998	-1.80814	1.21902	3.01e-08	1.88e-06	5.53683	yes
WBGene00020408	T10D4.6	protein_coding	-2.33646	-3.15345	-1.51947	2.98106	2.99e-06	6.56e-05	5.05063	no
WBGene00004377	rme-6	protein_coding	-2.33604	-2.92264	-1.74944	1.71656	8.84e-09	6.6e-07	5.04915	yes
WBGene00001410	feh-1	protein_coding	-2.33034	-2.76222	-1.89845	1.64681	1.51e-11	4.73e-09	5.02922	yes
WBGene00018223	bath-13	protein_coding	-2.31708	-2.65183	-1.98233	4.03048	4.68e-14	9.18e-11	4.98322	yes
WBGene00008974	tbc-1	protein_coding	-2.26951	-2.96598	-1.57305	2.06846	3.52e-07	1.23e-05	4.8216	no
WBGene00001520	gas-1	protein_coding	-2.17747	-3.19255	-1.16239	3.64724	0.000152	0.00156	4.5236	no
WBGene00009572	F40D4.13	protein_coding	-2.13359	-2.42607	-1.84111	5.10028	1.32e-14	3.46e-11	4.38807	yes
WBGene00010433	H40L08.1	protein_coding	-2.11501	-2.61454	-1.61547	2.25736	2.63e-09	2.46e-07	4.33192	no
WBGene00010426	H37A05.2	protein_coding	-2.05432	-2.59816	-1.51049	1.30001	2.44e-08	1.57e-06	4.15348	yes
WBGene00010453	fozi-1	protein_coding	-2.01805	-2.42406	-1.61205	2.32043	9.16e-11	1.84e-08	4.05037	yes
WBGene00009812	suca-1	protein_coding	-2.00582	-2.76227	-1.24936	5.75157	9.31e-06	0.000165	4.01616	yes
WBGene00009469	F36D3.1	protein_coding	-1.99711	-3.21997	-0.774241	1.72923	0.00239	0.0138	3.99199	yes
WBGene00045391	F52D4.1	ncRNA	-1.97337	-2.39763	-1.54912	7.27131	3.78e-10	5.49e-08	3.92685	yes
WBGene00044961	F56A12.5	snRNA	-1.94128	-2.66426	-1.2183	0.929443	7.75e-06	0.000142	3.84047	yes
WBGene00003083	lst-1	protein_coding	-1.93455	-2.18343	-1.68567	5.17924	2.81e-15	1.1e-11	3.82259	yes
WBGene00020630	T20F7.1	protein_coding	-1.89157	-2.41283	-1.37031	2.95649	5.17e-08	2.82e-06	3.71039	no
WBGene00011680	T10B10.3	protein_coding	-1.83429	-2.42506	-1.24352	3.30495	7.97e-07	2.31e-05	3.56596	yes
WBGene00003685	nhr-95	protein_coding	-1.75958	-2.0972	-1.42195	2.69307	3.26e-11	7.98e-09	3.38599	yes
WBGene00018330	elks-1	protein_coding	-1.75005	-2.19443	-1.30567	1.98736	1.1e-08	7.76e-07	3.36371	yes
WBGene00006767	unc-31	protein_coding	-1.74875	-2.19072	-1.30678	1.8602	1e-08	7.28e-07	3.36067	yes
WBGene00044253	M117.6	protein_coding	-1.71592	-2.11257	-1.31927	2.04688	1.7e-09	1.68e-07	3.28505	yes
WBGene00220029	M03D4.78	snoRNA	-1.68446	-2.46106	-0.907852	1.46075	0.000133	0.00141	3.2142	yes
WBGene00021819	Y53G8B.3	pseudogene	-1.62107	-1.88907	-1.35308	2.88428	1.12e-12	7.99e-10	3.07603	yes
WBGene00021971	Y57G7A.8	pseudogene	-1.56343	-1.98613	-1.14072	2.59532	3.63e-08	2.21e-06	2.95555	yes
WBGene00020952	kel-8	protein_coding	-1.56305	-1.87204	-1.25405	2.93389	6.26e-11	1.35e-08	2.95477	yes
WBGene00043998	T21C12.8	protein_coding	-1.54168	-1.91367	-1.1697	3.3133	4.03e-09	3.59e-07	2.91134	yes
WBGene00020256	T05C3.6	protein_coding	-1.5339	-1.88376	-1.18404	3.47724	1.29e-09	1.34e-07	2.89568	no
WBGene00013424	Y66A7A.4	protein_coding	-1.50653	-1.85805	-1.155	2.778	2.05e-09	1.96e-07	2.84125	yes
WBGene00004894	sms-3	protein_coding	-1.49201	-1.76338	-1.22064	2.36237	9.9e-12	3.69e-09	2.8128	yes
WBGene00014907	fbxa-117	pseudogene	-1.48973	-1.95252	-1.02694	2.98609	4.34e-07	1.45e-05	2.80837	yes
WBGene00006606	tra-3	protein_coding	-1.46129	-1.74668	-1.1759	2.86837	4.8e-11	1.08e-08	2.75355	yes
WBGene00000294	cas-1	protein_coding	-1.45137	-1.72772	-1.17502	3.81935	2.75e-11	6.95e-09	2.73468	yes
WBGene00014516	hpo-42	pseudogene	-1.44881	-1.74756	-1.15006	2.39158	1.56e-10	2.84e-08	2.72982	yes
WBGene00000463	ceh-43	protein_coding	-1.41743	-1.8577	-0.977158	1.51058	4.33e-07	1.45e-05	2.67109	yes
WBGene00003043	lip-1	protein_coding	-1.40779	-1.8759	-0.939678	1.93374	1.34e-06	3.53e-05	2.6533	yes
WBGene00021370	nape-2	protein_coding	-1.37973	-1.70564	-1.05381	3.8896	2.63e-09	2.46e-07	2.60219	yes
WBGene00006353	sur-7	protein_coding	-1.37709	-1.8424	-0.911781	1.66109	1.74e-06	4.31e-05	2.59744	yes
WBGene00018648	F49F1.8	protein_coding	-1.37452	-1.74162	-1.00741	1.64021	2.88e-08	1.82e-06	2.59281	yes
WBGene00050946	M162.12	pseudogene	-1.36696	-1.67659	-1.05734	4.00908	1.12e-09	1.25e-07	2.57927	yes
WBGene00195519	Y73B3A.23	ncRNA	-1.35735	-1.68824	-1.02647	6.37989	4.94e-09	4.03e-07	2.56215	no
WBGene00045171	K09E9.5	snoRNA	-1.33331	-1.7714	-0.895215	7.86637	1.11e-06	3.09e-05	2.51979	no
WBGene00011645	T09B9.4	protein_coding	-1.33323	-1.72408	-0.942379	2.47808	1.59e-07	6.83e-06	2.51966	yes
WBGene00004053	tank-1	protein_coding	-1.33292	-1.80767	-0.858163	2.25067	3.97e-06	8.34e-05	2.51912	yes
WBGene00007126	dhcr-7	protein_coding	-1.33254	-1.65427	-1.01082	2.3673	4.08e-09	3.59e-07	2.51846	yes
WBGene00012003	T24H10.5	protein_coding	-1.33096	-1.70735	-0.954576	2.95037	8.31e-08	4.07e-06	2.5157	yes
WBGene00021493	Y40B10A.9	protein_coding	-1.32648	-1.72638	-0.926578	2.10213	2.59e-07	9.81e-06	2.5079	yes
WBGene00003599	nhl-3	protein_coding	-1.32583	-1.76785	-0.883806	2.27032	1.4e-06	3.66e-05	2.50677	yes
WBGene00001008	dlk-1	protein_coding	-1.32172	-1.66164	-0.981802	3.23203	1.41e-08	9.58e-07	2.49964	yes
WBGene00001091	drh-2	pseudogene	-1.31915	-1.99188	-0.646416	2.09631	0.000415	0.00347	2.49519	no
WBGene00007675	C18D4.6	protein_coding	-1.26326	-1.46381	-1.06271	4.72722	4.37e-13	4.89e-10	2.40037	no
WBGene00219822	C17H12.36	snoRNA	-1.25345	-1.51989	-0.987007	5.85607	2.98e-10	4.67e-08	2.38411	yes
WBGene00017219	F07F6.7	protein_coding	-1.25046	-1.46942	-1.0315	4.68035	4.19e-12	2.3e-09	2.37917	no
WBGene00008111	C46C2.3	protein_coding	-1.24969	-1.57443	-0.924951	2.48039	1.71e-08	1.16e-06	2.3779	yes
WBGene00019513	K08A2.4	protein_coding	-1.23571	-1.45159	-1.01982	4.28556	3.98e-12	2.3e-09	2.35497	no
WBGene00022070	Y67D8C.6	protein_coding	-1.22494	-1.631	-0.818872	1.88414	1.28e-06	3.4e-05	2.33745	yes
WBGene00003638	nhr-48	protein_coding	-1.21565	-1.54493	-0.886375	2.60097	3.76e-08	2.23e-06	2.32246	yes
WBGene00006543	tbx-2	protein_coding	-1.20339	-1.67464	-0.732138	2.82249	1.6e-05	0.000254	2.3028	yes
WBGene00017782	F25E5.1	protein_coding	-1.20201	-1.65984	-0.744178	4.44612	1.07e-05	0.000187	2.3006	yes
WBGene00015200	B0454.9	protein_coding	-1.19983	-1.52564	-0.87402	2.34	3.94e-08	2.29e-06	2.29713	no
WBGene00045137	F56A12.6	snoRNA	-1.1967	-1.60977	-0.783628	1.42327	2.44e-06	5.63e-05	2.29215	yes
WBGene00220061	T07D4.7	snoRNA	-1.19009	-1.57081	-0.809367	2.27072	7.13e-07	2.14e-05	2.28167	yes
WBGene00013826	Y116F11B.10	pseudogene	-1.18493	-1.44352	-0.926341	4.0342	5.17e-10	6.54e-08	2.27352	yes
WBGene00000776	cpl-1	protein_coding	-1.17827	-1.69691	-0.659621	2.22781	7.55e-05	0.000887	2.26305	yes
WBGene00235235	Y59E1B.14	snoRNA	-1.17431	-1.81206	-0.536555	3.90526	0.000793	0.00586	2.25685	no
WBGene00010779	K11H3.2	protein_coding	-1.17273	-1.59088	-0.754573	2.23777	4.03e-06	8.41e-05	2.25437	no
WBGene00050917	Y53G8AL.4	protein_coding	-1.16237	-1.50528	-0.819465	2.03471	1.77e-07	7.51e-06	2.23825	yes
WBGene00219979	F56A12.11	ncRNA	-1.1577	-1.54976	-0.765648	4.87624	1.8e-06	4.42e-05	2.23102	yes
WBGene00018193	F39C12.1	protein_coding	-1.15578	-1.71799	-0.59357	3.14149	0.000248	0.00229	2.22804	no
WBGene00007489	C09G5.7	protein_coding	-1.14882	-1.49224	-0.805402	2.90722	2.24e-07	9.06e-06	2.21733	no
WBGene00045377	F19H8.6	snoRNA	-1.14697	-1.80324	-0.490708	3.66809	0.00131	0.00866	2.21449	no
WBGene00011212	R10E8.6	protein_coding	-1.14348	-1.47177	-0.81519	5.67265	1.09e-07	5.06e-06	2.20913	no
WBGene00020183	T03D3.5	protein_coding	-1.14112	-1.42177	-0.860474	5.31568	5.88e-09	4.71e-07	2.20552	no
WBGene00003087	lsy-2	protein_coding	-1.13432	-1.50563	-0.763007	3.55253	1.04e-06	2.93e-05	2.19515	no
WBGene00003941	pbo-1	protein_coding	-1.13277	-1.48558	-0.77995	2.69773	4.54e-07	1.5e-05	2.19279	yes
WBGene00006561	tcl-2	protein_coding	-1.12845	-1.4839	-0.773005	2.91775	5.49e-07	1.77e-05	2.18624	yes
WBGene00004745	sdc-1	protein_coding	-1.10734	-1.56245	-0.652233	2.325	3.1e-05	0.000432	2.15448	no
WBGene00018065	F35F11.2	protein_coding	-1.08687	-1.47311	-0.700624	1.96863	3.83e-06	8.12e-05	2.12412	yes
WBGene00011054	arrd-13	protein_coding	-1.07961	-1.28393	-0.875285	5.34641	2.4e-11	6.49e-09	2.11346	no
WBGene00007222	C01F6.2	protein_coding	-1.05842	-1.38349	-0.73335	2.61966	3.57e-07	1.25e-05	2.08265	no
WBGene00001119	dyf-3	protein_coding	-1.05768	-1.40588	-0.709478	5.31483	1.14e-06	3.15e-05	2.08158	yes
WBGene00013180	cutl-10	protein_coding	-1.04384	-1.4003	-0.687381	2.68948	2.06e-06	4.96e-05	2.06171	yes
WBGene00020254	T05C3.2	protein_coding	-1.03274	-1.49926	-0.566221	3.17655	0.000104	0.00115	2.04591	yes
WBGene00022564	ZC204.14	protein_coding	-1.0239	-1.33357	-0.714236	3.24872	2.74e-07	1.03e-05	2.03341	no
WBGene00001879	his-5	protein_coding	-1.02333	-1.38182	-0.664845	3.61499	3.07e-06	6.67e-05	2.03261	no
WBGene00021461	nekl-1	protein_coding	-1.00341	-1.36327	-0.643541	3.22918	4.41e-06	9.07e-05	2.00473	no

### Sheet: LAG-1 repressed 48hr-auxin
Feature_ID	Gene_symbol	gene_biotype	log2FC	Confidence Interval low	Confidence Interval high	Aveage Expression	P.Value	FDR	linearFC	GLP-1 repressed
WBGene00001877	his-3	protein_coding	2.98426	2.40217	3.56634	2.11273	4.67e-11	1.08e-08	-7.91317	yes
WBGene00004224	ptr-10	protein_coding	2.92189	1.36751	4.47627	-1.5846	0.000645	0.00496	-7.57839	yes
WBGene00009951	F53A2.3	protein_coding	2.85336	2.26596	3.44076	0.538688	1.5e-10	2.81e-08	-7.22682	yes
WBGene00001876	his-2	protein_coding	2.85059	1.5245	4.17667	-0.474466	0.000148	0.00154	-7.21293	yes
WBGene00001875	his-1	protein_coding	2.61373	1.33069	3.89676	0.609281	0.000274	0.00249	-6.12083	yes
WBGene00001906	his-32	protein_coding	2.33367	1.90119	2.76614	3.94459	1.5e-11	4.73e-09	-5.04085	yes
WBGene00003609	nhr-10	protein_coding	2.32921	1.79054	2.86787	0.365478	1.71e-09	1.68e-07	-5.02529	yes
WBGene00001905	his-31	protein_coding	2.25995	1.61848	2.90142	2.36203	8.88e-08	4.3e-06	-4.78975	yes
WBGene00021654	Y47G7B.2	protein_coding	2.19602	1.17483	3.21721	0.414823	0.000147	0.00153	-4.58214	yes
WBGene00001878	his-4	protein_coding	2.14444	1.50146	2.78741	1.58743	2.36e-07	9.33e-06	-4.42119	yes
WBGene00001179	egl-10	protein_coding	2.10474	1.51037	2.69912	0.713553	8.1e-08	3.99e-06	-4.30121	yes
WBGene00012967	kvs-4	protein_coding	1.9621	1.53406	2.39014	1.81327	5.14e-10	6.54e-08	-3.89629	yes
WBGene00045119	F08G2.13	ncRNA	1.93176	0.493041	3.37049	-0.620097	0.0104	0.0414	-3.81521	yes
WBGene00000396	cdh-4	protein_coding	1.88404	1.55078	2.2173	3.77872	5.28e-12	2.4e-09	-3.69107	yes
WBGene00004798	sip-1	protein_coding	1.77071	1.38821	2.15322	6.78995	4.18e-10	5.85e-08	-3.41223	yes
WBGene00004182	prk-1	protein_coding	1.73773	1.2978	2.17765	1.60393	1.04e-08	7.42e-07	-3.33509	no
WBGene00001565	gei-8	protein_coding	1.6911	1.2975	2.08471	2.87889	1.95e-09	1.89e-07	-3.22904	yes
WBGene00003637	nhr-47	protein_coding	1.64533	1.24661	2.04405	2.94217	4.39e-09	3.78e-07	-3.12819	yes
WBGene00016152	pho-12	protein_coding	1.59623	1.09254	2.09992	1.85576	5.66e-07	1.8e-05	-3.02352	yes
WBGene00000904	daf-8	protein_coding	1.5718	1.05203	2.09157	1.6298	1.23e-06	3.3e-05	-2.97275	yes
WBGene00007091	eri-12	protein_coding	1.56163	1.12718	1.99608	2.27971	6.16e-08	3.13e-06	-2.95187	yes
WBGene00003558	nca-2	protein_coding	1.55634	1.20338	1.9093	2.20289	1.15e-09	1.27e-07	-2.94107	yes
WBGene00001853	hil-2	protein_coding	1.53944	1.25698	1.82191	7.62028	1.21e-11	4.11e-09	-2.90683	no
WBGene00016540	C39F7.5	protein_coding	1.53703	1.27987	1.79419	3.14797	1.48e-12	9.66e-10	-2.90197	yes
WBGene00017369	F10G7.5	protein_coding	1.47821	1.10199	1.85443	3.03731	1.15e-08	7.9e-07	-2.78603	yes
WBGene00000232	avr-14	protein_coding	1.42835	1.03604	1.82066	2.35677	4.86e-08	2.7e-06	-2.69139	no
WBGene00001086	dpy-27	protein_coding	1.42447	0.477958	2.37098	1.30162	0.00462	0.0228	-2.68415	yes
WBGene00011198	R10E4.1	protein_coding	1.39183	1.10369	1.67996	3.80245	1.7e-10	3.02e-08	-2.62411	yes
WBGene00003516	nab-1	protein_coding	1.30973	0.830716	1.78875	1.95154	5.92e-06	0.000115	-2.47896	yes
WBGene00003735	nhx-8	protein_coding	1.28093	0.959736	1.60213	2.64745	8.6e-09	6.49e-07	-2.42996	yes
WBGene00013711	Y106G6G.2	protein_coding	1.27423	0.813796	1.73467	2.0399	4.94e-06	0.0001	-2.4187	yes
WBGene00022140	Y71G12A.4	protein_coding	1.20176	0.852575	1.55095	2.48678	1.35e-07	6.09e-06	-2.3002	no
WBGene00006942	wrk-1	protein_coding	1.18405	0.649853	1.71826	1.93668	0.000102	0.00114	-2.27214	no
WBGene00014080	atg-4.2	protein_coding	1.16211	0.574364	1.74986	2.61839	0.00038	0.00324	-2.23784	no
WBGene00012480	clec-104	protein_coding	1.15999	0.711206	1.60877	2.73699	1.34e-05	0.000221	-2.23455	no
WBGene00002263	lea-1	protein_coding	1.15948	0.776741	1.54222	8.77519	1.19e-06	3.26e-05	-2.23377	no
WBGene00012922	Y47D3A.1	protein_coding	1.11619	0.753971	1.47841	2.48866	9.03e-07	2.58e-05	-2.16774	yes
WBGene00000465	cpg-1	protein_coding	1.11569	0.76979	1.46159	7.28675	4.2e-07	1.42e-05	-2.16699	yes
WBGene00000068	acy-1	protein_coding	1.10881	0.768959	1.44867	2.82319	3.45e-07	1.22e-05	-2.15668	yes
WBGene00004055	pmk-1	protein_coding	1.10753	0.63555	1.57951	0.986642	5e-05	0.000637	-2.15476	yes
WBGene00004945	sop-2	protein_coding	1.06477	0.372225	1.75732	1.07117	0.00392	0.0203	-2.09184	yes
WBGene00004140	ebax-1	protein_coding	1.06153	0.648458	1.47461	2.47071	1.46e-05	0.000236	-2.08715	yes
WBGene00004056	pmk-2	protein_coding	1.06126	0.402263	1.72025	1.24691	0.00269	0.0151	-2.08675	yes
WBGene00019434	nmtn-1	protein_coding	1.05738	0.644086	1.47068	1.66924	1.55e-05	0.000249	-2.08115	yes
WBGene00219949	F44E5.16	ncRNA	1.04491	0.592432	1.49738	2.94979	6.14e-05	0.000751	-2.06323	no
WBGene00014301	DY3.t2	tRNA	1.02875	0.27445	1.78306	2.80886	0.00936	0.0383	-2.04026	yes
WBGene00000266	bre-1	protein_coding	1.01283	0.278336	1.74733	0.907879	0.00869	0.0363	-2.01787	yes
WBGene00004057	pmk-3	protein_coding	1.00274	0.636953	1.36854	2.95673	5.7e-06	0.000112	-2.00381	yes
