## Supplemental Table 7 for "GLP-1 Notch - LAG-1 CSL control of the germline stem cell fate is mediated by transcriptional targets *lst-1* and *sygl-1*"

### Sheet: Note
S7 Table	List of genes activated or repressed by LAG-1, after 2 and 4 hours of auxin treatment
Feature_ID	Wormbase stable ID
Gene_symbol	Gene name
gene_biotype	coding or non-coding
log2FC	log2 ( Linear Fold Change)
Confidence Interval low	log2 ( Linear Fold Change) - standard deviation of the mean (SD)
Confidence Interval high	log2 ( Linear Fold Change) + standard deviation of the mean (SD)
Aveage Expression	log2 (average counts per million)
P.Value	P.Value
FDR	False discovery rate or adjusted p value
linearFC	Linear Fold Change
Criteria for LAG-1 (2 or 4 hours auxin treatment) activated or repressed genes	linearFC > 2.0; FDR < 0.05; Counts per million (CPM) > 2.0

### Sheet: LAG-1 activated 2hr-auxin
Feature_ID	Gene_symbol	gene_biotype	log2FC	Confidence Interval low	Confidence Interval high	Aveage Expression	P.Value	FDR	linearFC	GLP-1 activated
WBGene00012104	sygl-1	protein_coding	-3.88797	-4.67505	-3.1009	2.54808	1.05e-10	2.74e-07	14.8046	yes
WBGene00003083	lst-1	protein_coding	-2.13616	-2.40171	-1.8706	5.17924	1.21e-15	9.49e-12	4.39589	yes
WBGene00022127	yop-1	protein_coding	-1.07424	-1.59917	-0.549317	4.20863	0.000261	0.016	2.10562	no
WBGene00001922	his-48	protein_coding	-1.03907	-1.57744	-0.500711	6.7797	0.000491	0.0224	2.05491	no

### Sheet: LAG-1 activated 4hr-axuin
Feature_ID	Gene_symbol	gene_biotype	log2FC	Confidence Interval low	Confidence Interval high	Aveage Expression	P.Value	FDR	linearFC	GLP-1 activated
WBGene00012104	sygl-1	protein_coding	-4.0471	-4.85372	-3.24048	2.54808	7.48e-11	2.97e-08	16.531	yes
WBGene00003083	lst-1	protein_coding	-2.1572	-2.42231	-1.89209	5.17924	9.11e-16	3.57e-12	4.46049	yes
WBGene00011681	T10B10.4	protein_coding	-1.86128	-2.31967	-1.40288	2.11796	6.04e-09	1.1e-06	3.6333	no
WBGene00022127	yop-1	protein_coding	-1.85358	-2.42363	-1.28353	4.20863	3.66e-07	2.29e-05	3.61396	no
WBGene00001604	gln-3	protein_coding	-1.74152	-2.47675	-1.00629	2.10506	4.42e-05	0.00064	3.34388	no
WBGene00001922	his-48	protein_coding	-1.73925	-2.29757	-1.18093	6.7797	7.55e-07	3.54e-05	3.33861	no
WBGene00006543	tbx-2	protein_coding	-1.73619	-2.25932	-1.21307	2.82249	2.57e-07	1.75e-05	3.33155	yes
WBGene00004798	sip-1	protein_coding	-1.60346	-2.0313	-1.17563	6.78995	2.83e-08	3.83e-06	3.03872	no
WBGene00022835	ZK973.9	protein_coding	-1.58156	-2.09908	-1.06403	3.97912	1.04e-06	4.25e-05	2.99292	no
WBGene00010701	ent-2	protein_coding	-1.55304	-1.8838	-1.22228	4.47474	3.1e-10	9e-08	2.93435	no
WBGene00004751	sea-2	protein_coding	-1.54969	-2.41999	-0.679389	2.25083	0.0011	0.00706	2.92754	no
WBGene00004143	pqn-59	protein_coding	-1.5427	-2.11006	-0.975332	8.64224	6.43e-06	0.000158	2.91338	no
WBGene00020674	T22B7.7	protein_coding	-1.53293	-2.01965	-1.0462	3.10657	6.28e-07	3.16e-05	2.89372	no
WBGene00020896	T28D9.4	protein_coding	-1.50028	-1.97053	-1.03004	3.96639	5.06e-07	2.73e-05	2.82899	no
WBGene00000066	act-4	protein_coding	-1.4757	-2.0094	-0.941999	3.06054	5e-06	0.000133	2.78118	no
WBGene00002000	hrp-2	protein_coding	-1.45423	-2.14303	-0.765426	7.57039	0.000183	0.0018	2.7401	no
WBGene00019537	K08D12.3	protein_coding	-1.45376	-1.9341	-0.973419	7.41736	1.21e-06	4.55e-05	2.73921	no
WBGene00004259	pyr-1	protein_coding	-1.44674	-1.87771	-1.01576	5.19854	2.1e-07	1.51e-05	2.72591	no
WBGene00015037	B0212.3	protein_coding	-1.42495	-1.75849	-1.0914	4.52186	2.19e-09	4.64e-07	2.68504	no
WBGene00011195	sao-1	protein_coding	-1.42183	-1.8519	-0.991757	5.4682	2.75e-07	1.82e-05	2.67925	no
WBGene00001936	his-62	protein_coding	-1.40366	-1.91739	-0.889923	9.31791	5.98e-06	0.000151	2.64571	no
WBGene00016638	perm-4	protein_coding	-1.39202	-1.8603	-0.923749	6.61859	1.62e-06	5.67e-05	2.62446	no
WBGene00003162	mdh-2	protein_coding	-1.33543	-1.75926	-0.911592	6.40222	6.24e-07	3.16e-05	2.5235	no
WBGene00009306	maph-1.1	protein_coding	-1.31552	-2.03731	-0.593731	1.29703	0.000877	0.00588	2.48892	no
WBGene00004432	rpl-20	protein_coding	-1.30668	-1.75299	-0.86038	9.32695	2.07e-06	6.78e-05	2.47372	no
WBGene00022856	cth-2	protein_coding	-1.29976	-1.72746	-0.872057	2.74921	1.13e-06	4.39e-05	2.46188	no
WBGene00001502	ftt-2	protein_coding	-1.27896	-1.88699	-0.670919	2.92268	0.000191	0.00185	2.42663	no
WBGene00007766	C27C7.1	protein_coding	-1.27696	-1.68027	-0.873661	5.76815	5.75e-07	3.04e-05	2.42328	no
WBGene00009572	F40D4.13	protein_coding	-1.25478	-1.53224	-0.977313	5.10028	6.81e-10	1.67e-07	2.3863	yes
WBGene00001971	hmg-1.1	protein_coding	-1.23928	-1.67116	-0.8074	7.37845	2.83e-06	8.45e-05	2.3608	no
WBGene00021035	W05F2.3	protein_coding	-1.22965	-1.67844	-0.780862	4.70968	5.74e-06	0.000147	2.3451	no
WBGene00001030	dnj-12	protein_coding	-1.21572	-1.72384	-0.707611	6.82605	3.88e-05	0.000582	2.32257	no
WBGene00006794	unc-60	protein_coding	-1.20034	-1.56988	-0.830812	7.71718	3.72e-07	2.32e-05	2.29794	no
WBGene00021658	Y48G1A.2	protein_coding	-1.18002	-1.52232	-0.837714	3.6554	1.31e-07	1.08e-05	2.2658	no
WBGene00010362	enu-3.1	protein_coding	-1.17094	-1.55569	-0.786178	3.29165	1.11e-06	4.37e-05	2.25158	no
WBGene00016968	epg-5	protein_coding	-1.1582	-1.97081	-0.345591	3.97966	0.00691	0.0286	2.23179	yes
WBGene00003963	pdi-2	protein_coding	-1.15137	-1.60725	-0.695492	2.83544	1.86e-05	0.000338	2.22125	no
WBGene00004415	rpl-4	protein_coding	-1.14802	-1.61603	-0.68001	10.6466	2.78e-05	0.000461	2.21609	no
WBGene00012158	ucr-2.1	protein_coding	-1.14706	-1.92627	-0.367845	1.83817	0.00546	0.024	2.21462	yes
WBGene00000175	aqp-7	protein_coding	-1.14567	-1.51325	-0.778092	3.15991	7.48e-07	3.53e-05	2.21249	no
WBGene00012276	his-74	protein_coding	-1.13098	-1.49717	-0.76479	6.34803	8.7e-07	3.79e-05	2.19008	no
WBGene00021536	Y42H9AR.1	protein_coding	-1.11879	-1.48004	-0.757538	4.3657	8.31e-07	3.75e-05	2.17164	no
WBGene00002264	lec-1	protein_coding	-1.11251	-1.60038	-0.624645	5.88383	7.2e-05	0.000904	2.16222	no
WBGene00011804	T16G12.3	protein_coding	-1.10502	-1.46245	-0.747583	4.26775	8.56e-07	3.79e-05	2.15101	no
WBGene00013238	trap-4	protein_coding	-1.0951	-1.48142	-0.708774	4.70811	3.42e-06	9.9e-05	2.13627	no
WBGene00002344	let-70	protein_coding	-1.09214	-1.4465	-0.737778	7.33275	9.01e-07	3.88e-05	2.1319	no
WBGene00015330	C02B10.5	protein_coding	-1.08721	-1.55413	-0.620295	3.2326	5.52e-05	0.000736	2.12463	no
WBGene00004175	pqn-96	protein_coding	-1.08567	-1.47756	-0.693777	4.24598	4.86e-06	0.00013	2.12236	no
WBGene00219822	C17H12.36	snoRNA	-1.08152	-1.35287	-0.810167	5.85607	8.7e-09	1.55e-06	2.11626	yes
WBGene00019381	K04C2.3	protein_coding	-1.07422	-1.51727	-0.631176	3.12801	3.25e-05	0.000514	2.10559	no
WBGene00015022	B0205.8	protein_coding	-1.07024	-1.57759	-0.562886	3.21926	0.000184	0.00181	2.09978	no
WBGene00011648	cni-1	protein_coding	-1.06258	-1.394	-0.731158	3.83265	4.65e-07	2.66e-05	2.08866	no
WBGene00015538	sams-3	protein_coding	-1.06184	-1.27361	-0.850075	6.46161	7.58e-11	2.97e-08	2.08759	no
WBGene00019893	sgt-1	protein_coding	-1.06099	-1.41292	-0.709059	5.92485	1.29e-06	4.73e-05	2.08636	no
WBGene00016534	C39D10.7	protein_coding	-1.05689	-1.4343	-0.67948	7.63283	4.13e-06	0.000115	2.08044	no
WBGene00020408	T10D4.6	protein_coding	-1.05142	-1.78571	-0.317133	2.98106	0.00668	0.0279	2.07257	no
WBGene00015391	sdha-1	protein_coding	-1.04708	-1.67799	-0.416161	1.71469	0.00208	0.0114	2.06634	no
WBGene00012555	npp-25	protein_coding	-1.03835	-1.50093	-0.57578	3.84572	8.77e-05	0.00104	2.05388	no
WBGene00001320	ent-1	protein_coding	-1.03793	-1.40285	-0.67302	7.56468	3.25e-06	9.5e-05	2.05328	no
WBGene00014017	ZK632.10	protein_coding	-1.02977	-1.38615	-0.673399	5.23894	2.54e-06	7.69e-05	2.0417	no
WBGene00000198	art-1	protein_coding	-1.01007	-1.31117	-0.708973	5.34927	2.13e-07	1.52e-05	2.01401	no

### Sheet: LAG-1 repressed 2hr-auxin
No genes found

### Sheet: LAG-1 repressed 4hr-auxin
Feature_ID	Gene_symbol	gene_biotype	log2FC	Confidence Interval low	Confidence Interval high	Aveage Expression	P.Value	FDR	linearFC	GLP-1 repressed
WBGene00018248	F40G9.14	protein_coding	2.4471	0.866038	4.02817	2.07657	0.00372	0.0178	-5.4532	no
WBGene00006942	wrk-1	protein_coding	1.70806	1.17659	2.23954	1.93668	4.47e-07	2.6e-05	-3.26722	no
WBGene00022139	tub-2	protein_coding	1.44217	1.02386	1.86048	3.99986	1.31e-07	1.08e-05	-2.71729	no
WBGene00001877	his-3	protein_coding	1.37723	0.758591	1.99588	2.11273	9.71e-05	0.00113	-2.5977	yes
WBGene00001905	his-31	protein_coding	1.37213	0.701283	2.04297	2.36203	0.000262	0.00236	-2.58852	yes
WBGene00010142	F56A8.8	protein_coding	1.34079	0.482925	2.19865	1.90054	0.00344	0.0167	-2.5329	no
WBGene00007644	C17E4.4	protein_coding	1.1517	0.782679	1.52072	4.25085	7.32e-07	3.48e-05	-2.22176	no
WBGene00003776	nmy-1	protein_coding	1.13431	0.816103	1.45252	4.1718	7.18e-08	8.15e-06	-2.19514	no
WBGene00008000	slc-17.2	protein_coding	1.04534	0.944153	1.14652	7.26981	2.24e-18	1.76e-14	-2.06385	no
WBGene00009945	bath-38	protein_coding	1.00005	0.657467	1.34263	4.12602	2.16e-06	7.07e-05	-2.00007	no
